# Building clone-consistent ecosystem models

**DOI:** 10.1101/724898

**Authors:** Gerrit Ansmann, Tobias Bollenbach

## Abstract

Many ecological studies employ general models that can feature an arbitrary number of populations. A critical requirement imposed on such models is *clone consistency*: If the individuals from two populations are indistinguishable, joining these populations into one shall not affect the outcome of the model. Otherwise a model produces different outcomes for the same scenario. Using functional analysis, we comprehensively characterize all clone-consistent models: We prove that they are necessarily composed from basic building blocks, namely linear combinations of parameters and abundances. These strong constraints enable a straightforward validation of model consistency or reveal implicit assumptions required to achieve it. We show that such implicit assumptions can considerably limit the applicability of models and the generality of results obtained with them. Moreover, our insights facilitate building new clone-consistent models, which we illustrate for a data-driven model of microbial communities. Finally, our insights point to new relevant forms of general models for theoretical ecology. Our framework thus provides a systematic way of comprehending ecological models, which can guide a wide range of studies.
