## Supplementary material for "Building clone-consistent ecosystem models": Code for Simulations: communities.csv

Klebsiella pneumoniae	1	Comm1
Enterococcus faecalis	2
Escherichia coli	3
Staphylococcus aureus	4
Enterococcus faecium	18	Comm2
Enterococcus faecium	19
Escherichia coli	20
Pseudomonas aeruginosa	21
Enterococcus faecalis	34	Comm3
Escherichia coli	35
Staphylococcus haemolyticus	36
Proteus mirabilis	37
Enterococcus faecalis	42	Comm4
Escherichia coli	43
Staphylococcus aureus	44
Staphylococcus simulans	45
Pseudomonas aeruginosa	58	Comm5
Enterococcus faecalis	59
Proteus mirabilis	60
Escherichia coli	61
Enterococcus faecalis	62	Comm6
Proteus mirabilis	63
Enterobacter cloacae	64
Escherichia coli	65
Enterococcus faecalis	76	Comm7
Escherichia coli	77
Proteus mirabilis	78
Staphylococcus haemolyticus	79
Enterococcus faecalis	80	Comm8
Escherichia coli	81
Klebsiella oxytoca	82
Proteus mirabilis	83
Pseudomonas fluorescens	5	Comm9
Escherichia coli	6
Klebsiella pneumoniae	7
Chryseobacterium indologenes	8
Pseudomonas aeruginosa	9	Comm10
Enterococcus faecalis	10
Escherichia coli	11
Enterococcus faecalis	12
Serratia liquefaciens	13	Comm11
Citrobacter koseri	14
Escherichia coli	15
Staphylococcus simulans	16
Gemella haemolysans	17
Enterococcus faecium	22	Comm12
Pseudomonas luteola	23
Escherichia coli	NI
Proteus mirabilis	25
Pseudomonas aeruginosa	26	Comm13
Proteus mirabilis	27
Escherichia coli	28
Rhizobium radiobacter	29
Pseudomonas aeruginosa	30	Comm14
Escherichia coli	31
Staphylococcus epidermidis	32
Pantoea agglomerans	33
Escherichia coli	38	Comm15
Enterococcus faecalis	39
Staphylococcus epidermidis	40
Pseudomonas aeruginosa	41
Escherichia coli	46	Comm16
Citrobacter koseri	47
Enterococcus faecalis	48
Morganella morganii	49
Proteus mirabilis	72	Comm17
Aerococcus urinae	73
Staphylococcus capitis	74
Escherichia coli	75
Proteus mirabilis	84	Comm18
Enterococcus faecalis	85
Staphylococcus aureus	86
Pseudomonas aeruginosa	87
Escherichia coli	88
Escherichia coli	89	Comm19
Enterobacter cloacae	90
Enterococcus faecalis	91
Morganella morganii	92
Escherichia coli	93	Comm20
Aerococcus viridans	94
Pseudomonas aeruginosa	95
Enterococcus faecalis	96
Pseudomonas aeruginosa	97=24
Escherichia coli	50	Comm21
Pseudomonas aeruginosa	51
Staphylococcus capitis	52
Enterococcus faecalis	53
Proteus mirabilis	54	Comm22
Escherichia coli	55
Enterococcus faecalis	56
Staphylococcus auricularis	57
Escherichia coli	66	Comm23
Citrobacter braakii	67
Staphylococcus haemolyticus	68
Proteus mirabilis	69	Comm24
Aerococcus viridans	70
Escherichia coli	71
