## Supplementary material for "Building clone-consistent ecosystem models": Code for Simulations: species_sizes.csv

Enterobacter	0.178	http://www.extento.hawaii.edu/Kbase/crop/Type/e_cloac.htm
Enterococcus	1.15	https://catalog.hardydiagnostics.com/cp_prod/Content/hugo/Enterococcus.htm
Escherichia	0.392	http://ecoliwiki.net/colipedia/index.php/Escherichia_coli
Klebsiella	0.39	https://microbewiki.kenyon.edu/index.php/Klebsiella_pneumoniae
Proteus	0.435	https://catalog.hardydiagnostics.com/cp_prod/Content/hugo/Proteus.htm
Pseudomonas	0.878	https://microbewiki.kenyon.edu/index.php/Pseudomonas_aeruginosa
Staphylococcus	0.555	https://en.wikipedia.org/wiki/Staphylococcus_haemolyticus
